# Brain mitochondrial diversity and network organization predict anxiety-like behavior in mice

**DOI:** 10.1101/2021.06.02.446767

**Authors:** Ayelet M Rosenberg, Manish Saggar, Anna S Monzel, Jack Devine, Peter Rogu, Aaron Limoges, Alex Junker, Carmen Sandi, Eugene V Mosharov, Dani Dumitriu, Christoph Anacker, Martin Picard

## Abstract

The brain and behavior are under energetic constraints, limited by mitochondrial energy transformation capacity. However, the mitochondria-behavior relationship has not been systematically studied on a brain-wide scale. Here we examined the association between multiple features of mitochondrial respiratory chain capacity and stress-related behaviors in mice with diverse behavioral phenotypes. Miniaturized assays of mitochondrial respiratory chain enzyme activities and mitochondrial DNA (mtDNA) content were deployed on 571 samples across 17 brain areas, defining specific patterns of mito-behavior associations. By applying multi-slice network analysis to our brain-wide mitochondrial dataset, we identified three large-scale networks of brain areas with shared mitochondrial signatures. A major network composed of cortico-striatal areas exhibited the strongest mitochondria-behavior correlations, accounting for up to 50% of animal-to-animal behavioral differences, suggesting that this mito-based network is functionally significant. The mito-based brain networks also overlapped with regional gene expression and structural connectivity and quantitatively diverged in their molecular mitochondrial phenotype signatures. Therefore, this work provides convergent multimodal evidence anchored in enzyme activities, gene expression, and animal behavior that distinct, behaviorally-relevant mitochondrial phenotypes exist across the mouse brain.
