## Supplementary Data 2 for "Brain mitochondrial diversity and network organization predict anxiety-like behavior in mice"

### Sheet: genes_1
Network 1		Network 2		Network 3
Upregulated genes	Downregulated genes	Upregulated genes	Downregulated genes	Upregulated genes	Downregulated genes
ARHGAP32	ACHE	CLSTN2	GABRA3	RESP18	PGBD5
CDKL5	TNRC6A	TMEM108	STMN1	WSB1	DIRAS2
ZNF365	ALDOC	BTG1	RGS4	ACHE	KCNA1
SIPA1L1	MTSS1L	TBKBP1	ALCAM	PODXL2	FBXW7
RGS4	NRSN2	GRM1	TRERF1	BLCAP	KIAA1549L
FAM49B	CA2	MTCH2	MBOAT7	RPS24	MIDN
PRKCB	QDPR	INPP5J	PRKACB	CD99L2	NEUROD2
CACNB4	MAG	NFIC	GRM3	FHL1	RASGEF1B
GRM3	WSCD1	FLT3	NGEF	HAP1	CKM
ACTN1	RPS24	ALS2	EGR1	WDR6	RASSF3
FBXL16	CD99L2	CNN3	SPRED1	PRMT2	VGLL3
CEBPD	WDR6	PLA2G7	CACNB1	STARD3NL	PDP1
NGEF	PRMT2	CBLN1	STK32C	TM2D3	RBM28
CELF2	TM2D3	NRIP3	KCNB1	COL16A1	FAM131A
FAM49A	NEFH	INPP5A	LRRC4C	NOVA1	ARC
PPP3CA	VAMP1	ABHD3	TCTN3	ENDOD1	KLF9
R3HDM4	BCAT1	C14ORF37	RAB27B	TPPP3	DGKH
CAMK2A	SLC9A7	2022-03-02	HES5	KIAA0930	KCNIP3
CHRM1	ENDOD1	RET	MEST	RASGRF1	C6ORF25
EGR1	TPPP3	CACHD1	ARPP21	VAT1L	DHX32
PLCL2	POLR2M	COL27A1	NR4A1	BEND6	CAP2
SH2D5	RASGRF1	KL	PHACTR1	GAD2	SEC14L1
SPRED1	BEND6	NT5DC3	PLCB1	CALB2	TSPAN5
CACNB1	AQP4	DPF3	FCHO1	PARM1	NFIX
STK32C	CALB2	HOMER3	SLC39A10	DDX39B	NET1
GRIN2B	SPARC	FNDC5	RABIF	ASCL1	NR4A1
KCNB1	DBI	KCNC3	HTR2A	SEMA4G	DLGAP2
LINGO1	SEMA6D	PC	ARNT2	CDKN2C	KLHL2
ADCY2	GPR137	LLGL1	STX1A	TXNDC5	DUSP14
LRRC4C	ALG2	MUL1	LY6H	TSPAN6	OSBPL8
FBXW7	TMED4	SLC29A4	ZNF483	ARHGAP36	LPPR4
KIAA1549L	CDS2	TTLL5	NOV	SLC6A7	MAT2B
MIDN	KCNK13	LCAT	ZDBF2	LY6H	CAMKK2
RASGEF1B	PHKB	PNPLA3	PMEPA1	ZNF483	OSBPL3
PDP1	DDX39B	RREB1	BAIAP2	NNAT	BAG5
DKK3	SEMA4G	GLO1	CPNE5	ARL10	GPD1
PIP4K2A	NTNG1	PROX1	CTXN1	OPRL1	MESDC1
FAM131A	HCN2	AARD	HPCAL4	ZCCHC12	THEM6
PIK3R1	MOG	HMGA1	KIAA1211L	MAGED2	NFIC
SORBS2	TTYH2	ACYP2	PLK2	SLC6A11	HIVEP1
ARC	GLTP	TSC22D3	PTK2B	SLC8A3	PEX26
GAS7	S100A16	B3GALT5	R3HDM1	SCG2	B3GAT1
KLF9	ALDH1L1	CAT	NETO1	LRRC16B	BAI1
MMD	SNCG	PANX2	KCNQ5	COL11A1	ABHD2
PRKCG	TSPAN6	FADS6	CHRM4	ECE2	PPP1R2
DGKH	ARHGAP36	KCNG4	IVNS1ABP	TTC39A	ACAP3
KCNIP3	G6PC3	PMP22	FAM81A	SLC35G2	KCNMA1
DHX32	HTRA2	STEAP2	LAMP5	CAPZA1	RGS7BP
TTYH1	CTIF	ADIPOR2	MEIS2	CSK	KDM7A
CAP2	ARL10	FNTA	CBLN2	KIAA0895	PIP5K1C
CCNY	OPRL1	MTSS1	KCNH7	KCNV2	SLC17A7
HIVEP2	ZCCHC12	CDR2	BRINP3	CMTR1	EPHX4
SEC14L1	MAGED2	OPTN	KCNT2	TMBIM6	ITPKA
TSPAN5	SLC6A11	SLC4A2	RASAL1	NUDC	TMEM178A
ABI2	SLC8A3	LAMTOR2	SCN2A	DYNC1LI1	SEC61A1
SMPD3	LRRC16B	ORC3	EPHB6	SPINT2	BAIAP2
DGKB	COL11A1	IL6ST	CDC42EP3	GTF2H2	SLC2A12
MMP17	ECE2	CABP7	CDK5	PLA2G7	PTK2B
ARPP21	FGFR1	ADAMTS17	SMPD4	UGDH	GATAD2B
NR4A1	MAP4K2	AHCYL2	EGR3	RHBDD2	BCL11A
PHACTR1	CDH22	PCBP3	MEF2C	ZDBF2	ITGAV
DLGAP2	SLC35G2	AGFG2	ICAM5	CYP51A1	FAM81A
KLHL2	TBKBP1	C1QL2	KCNJ4	PITHD1	VPS45
DUSP14	CAPZA1	TANC1	NCAN	FBXO10	DDX46
OSBPL8	NXPH4	CHST2	NAT14	L1CAM	ASAP1
PLCB1	GRM1	SHISA6	RIN1	DNAJC24	KCNH7
LPPR4	TMEM150C	ZIC1	RAP2B	TRH	PRICKLE1
ROCK2	SPAG1	CREG1	TIAM2	PNPO	DDX26B
MAT2B	SSR3	PTAR1	TBR1	SLBP	PLEKHO1
CAMKK2	MTCH2	CBLB	CDK5R1	RFK	TESC
KCNQ3	AKAP12	TPK1	PDE1A	TMEM106C	GFOD1
SULF2	SLC6A9	VPS13C	GPR26	KCTD9	CLIP1
NIN	FLT3	IFNK	KCNIP2	REC8	MARK2
OSBPL3	SLC39A14	OR4D5	GUCY1A3	TFPI	PDZD8
FCHO1	MRPL39	GRPEL2	KIAA1462	NIT2	NTNG2
SLC39A10	PAM16	RWDD4	TSEN34	ZDHHC20	ESF1
HTR2A	USP8	GPATCH2	DACT2	PNPLA2	KCNC3
ARNT2	TSFM	SLC35E4	WFS1	LTBP3	SCN4B
STX1A	EMB	GRIK4	CTSS	IGDCC4	KCNJ11
PDPK1	ALS2	B3GALT4	CCDC146	RET	SUN2
CHST15	SPINT2	NXT2	SPRYD7	CACHD1	NUDT19
RUNDC1	CD8B	SLC22A15	RHCG	SLC17A6	PTPRE
LIN7B	GTF2H2	DFNB59	BPI	GFRA1	ASAP2
GPD1	ARHGAP12	ORAI1	LIPT1	HTR2C	SIAH1
IGSF9B	CNN3	FOXN2	CSN2	DLK1	LAPTM4B
MESDC1	PLA2G7	RECQL4	OPN1LW	PEG10	BTBD10
SPATA2L	GFAP	MUC20	EHF	SLC5A3	LGI1
HMGCR	CBLN1	CCDC68	OTX1	CLIC6	EGR2
NOV	CD63	ZHX3	FIGLA	PSME1	FAM163B
TSPYL1	GJB6	ADGB	SLC12A1	CPNE7	DLGAP1
HIVEP1	RBM8A	CCDC103	CLEC7A	PCDH19	KCTD17
PEX26	KIAA1644	IL7R	DPP4	SAMD14	RTN4R
BAI1	FBXO10	ANXA1	ZNF394	GLO1	ETV5
TMEM261	SUV420H2	SKIDA1	SLC25A43	CMSS1	IGFBP4
ABHD2	CLMN	CD109	GPR55	LSAMP	KCNMB4
CCL21	TCP11L1	KCTD5	SLC13A1	ANAPC4	SPRY2
FLRT1	TTC4	GTPBP10	FAM83B	PAK3	RBM15
PMEPA1	ABHD3	OR51E1	HAUS6	VPS11	CTU1
PPP1CA	C14ORF37	C12ORF29	PGAP1	GPC3	MED25
PPP1R2	2022-03-02	GNA13	SLC39A11	TRABD	EGR3
ACAP3	BLMH	CBFB	SLC10A2	BAIAP3	MEF2C
IRF2BPL	MPND	RANBP6	OR8H1	NCAM1	ICAM5
LARGE	PNPO	OLFM4	ZNF595	UBE2Q2	KCNJ4
KCNMA1	SLBP	NUP133	GOLGA4	GLRA2	NCAN
RGS7BP	LRRC49	TUBD1	HCRTR2	HSF4	RIN1
PIP5K1C	RFK	NUP37	FOXA3	RGS17	RAP2B
SLC17A7	SMS	UMODL1	TFPI2	FAH	TIAM2
EPHX4	FZD8	NT5C1A	OR7C1	RIMKLB	TBR1
WBP11	TMEM106C	DCK	GABRR1	CCDC82	FAM171A1
PLEKHG5	KCTD9	INCENP	NEIL2	ETNPPL	ITPA
ITPKA	SLC38A1	RNF128	GHRL	LRIG1	PIWIL1
TMEM178A	REC8	GPSM3	PRR15L	GPLD1	LIN7A
TNRC18	NIT2	IZUMO1	SLC22A1	ITIH3	DAGLA
KCNF1	ZDHHC20	TVP23A	ENTPD8	CTSS	PARP1
BAIAP2	PNPLA2	CFL2	INHBE	FADS1	NRCAM
DLG2	DGKQ	UCP3	AHRR	SEMA3F	MKL1
TET1	MASTL	LMX1A	AMHR2	TCF7L2	STRN
PITPNM2	PDK3	OFD1	ALK	AMPD2	SLC35F3
SLC2A12	LTBP3	NAA50	RCCD1	ANKRD55	C17ORF96
CPNE5	POFUT2	OTC	ANKRD32	NSMAF	DACT2
CTXN1	ANLN	C11ORF74	PTPN11	ANKRD24	SATB2
EVC	CERS2	ZSWIM2	PPWD1	DENND1B	HOXB5
KIAA1211L	FGFR2	USP18	RAC2	ASL	CBLB
PLK2	CMTM5	AADACL4	REG4	ISOC1	TNFRSF13B
PTK2B	SERPINB1	STAG1	GP1BB	GLRA1	THSD7A
R3HDM1	GATM	CYP2C8	CHAF1B	TULP4	GNB5
SPRN	DPYSL3	PGGT1B	WT1	ZNHIT6	STRIP2
DGAT2	IGDCC4	DUSP13	TSHR	ATMIN	SYNDIG1L
USP2	RET	GLRX2	GPR82	NAT6	GAPDHS
BRINP2	TPRA1	MMP28	POT1	ZAK	TPK1
GATAD2B	KCNJ10	OTOP1	MLANA	TCTA	CIPC
RBM7	CACHD1	IL12A	ALDH3A1	C1QL2	PDE10A
BCL11A	SLC17A6	LCP2	NR2E1	A1BG	TWF1
SNW1	ZFHX3	FSIP1	SLCO4C1	SLC22A18	TRIM54
CACNG8	GFRA1	VSIG10	GPR126	TAAR5	ETV1
NETO1	HTR2C	VWA3B	ZNF226	TEKT4	RAB40B
SNCA	DLK1	CNPY1	IGSF6	ACSM5	SHB
KCNQ5	PEG10	KBTBD2	SLC22A24	PPP1R3A	SNX7
SLC25A14	SLC5A3	ARHGEF26	AURKC	PRPF4	RCOR2
CHRM4	CLIC6	CSTF2T	CHIC2	RHCG	DPP3
ITGAV	FNDC5	TCP11L2	CLEC1B	CATSPERG	MAATS1
IVNS1ABP	RIMKLA	SLC44A5	UCN3	ANKRD1	FGF17
FAM81A	SLC29A4	C8ORF76	LY96	LSM12	RGS13
VPS45	TRAPPC3	RTTN	NR5A1	BIRC3	BLOC1S3
ATF6	PNPLA3	PPIE	TNFRSF8	RHBG	OIP5
LAMP5	POGLUT1	AGBL1	LOC101929327	GNAT2	ACYP1
MEIS2	SAMD14	SNX31	MEFV	KLKB1	KBTBD12
UTRN	RREB1	APOL6	A3GALT2	HAUS6	CASP16
ABCB6	AAAS	DDX11	SSPN	SLC39A11	FAM109B
KRT77	GLO1	SSBP1	FGF4	IL13RA2	QRICH2
ASAP1	LSAMP	QPRT	SMYD1	HCRTR2	ACBD7
KCNH7	PROX1	CHCHD1	FER1L5	2022-03-01	OR2C1
LIMCH1	ANAPC4	GPR98	HOXA6	SLC17A4	IL5RA
LPHN1	PAK3	IFNB1	VAMP5	ALDOB	OR6B1
PRICKLE1	VPS11	FBXL8	PBK	AMHR2	OR4E2
STRBP	GPC3	TMEM8B	HAS2	SPINK1	SYNGR4
TESC	TRABD	MMP2	KRTAP15-1	WTIP	WDR54
RNF8	BAIAP3	MYADML2	LOC100505767	RCCD1	GRPEL2
CLIP1	RBM4	MDM1	ARSI	TGFBR1	ZFP90
MARK2	FAM136A	TEKT5	SLC22A14	CHAF1B	CSTA
PDZD8	UBE2Q2	HEMK1	NXPE4	GC	CABP2
KCNT2	RGS17	CSRP3	MMP20	WT1	CEL
RASAL1	FAH	SPATA21	PRRT4	NEU4	KANSL1L
SCN2A	PCDHGC4	NIPAL1	OR51F2	SLC24A1	HUS1B
EPHB6	ETNPPL	TOMM40L	KLHL25	DPY19L2	KRT1
CNTN3	LRIG1	CLEC16A	GP9	RNASE10	PTER
CDC42EP3	GPLD1	FDXR	UBA1	PTGER2	BOLA1
PDYN	ITIH3	KRT76	NLRP3	GRIN2D	FBXO48
CDYL2	ZNF521	PAQR3	LBR	OR11H6	SIRPB1
ST6GAL2	FADS1	HERPUD2	GPR156	MLANA	CENPO
ESF1	ZBTB20	BLZF1	TAS2R10	GPR126	CIB1
SMPD4	MPV17L2	IPP	PPP1R3B	PAWR	PCDHA13
BTBD10	TCF7L2	COQ6	TGM6	ANKRD65	PCDHGB1
LGI1	AARD	SAMM50	MMP21	ERP27	KRT6B
EGR2	ABCC2	MRPS24	CCDC17	TLX1	COMMD2
FAM163B	DTD1	TCAIM	STAG3	ZNF226	NLRP12
PLXNA2	HMGA1	DDX51	CYB561A3	IL2RG	LOC101928761
CCK	AMPD2	KIAA1919	ADAM18	SLC22A24	ADAMTS7
DLGAP1	ANKRD55	UBE2R2	TMC2	ABRACL	LDLRAD3
MPV17L	NSMAF	LYRM1	ADAM20	CLEC1B	C8G
KCTD17	CREBL2	RNF207	LOC100132146	ELF2	C16ORF78
RTN4R	ANKRD24	DNAH7	MAGEB5	UCN3	BACH2
ETV5	DENND1B	MMP8	LAS1L	LY96	TWISTNB
IGFBP4	NRBP1	OSR1	OOSP2	NAPEPLD	SLC39A2
KCNMB4	ISOC1	CCL3L3	C9ORF84	EPO	TRDMT1
PER1	ACYP2	FAM181B	SLC26A5	MMP20	FPR2
SPRY2	NDUFB5	TPRKB	SPEF2	AXDND1	CHIT1
SYNPO	B3GALT5	PCDHGA3	C14ORF180	C14ORF39	CACTIN
RCVRN	CAT	MICB	RNF138	KREMEN2	LIG4
CTU1	PANX2	METTL15	VAX1	MMP27	PIBF1
KIAA1324	NACC2	DOCK11	C5ORF45	CABYR	IRF4
UNC13B	FADS6	BLOC1S5	POLR2C	TINAGL1	OAS2
MED25	KCNG4	TMEM126B	NR2F2	TAGLN2	EQTN
EGR3	ELOVL5	DBX1	SCGB3A2	EPHX3	DOCK8
MEF2C	PMP22	C18ORF8	TAF12	ASB9	XRCC6BP1
ICAM5	STEAP2	PUS7L	TRPV2	TAS2R16	RIPPLY2
KCNJ4	ADIPOR2	MTHFD1	GNA14	FSCN3	KIF17
NCAN	FNTA	KRT84	HNRNPR	TAS2R42	ATP10B
NAT14	GLRA1	DDX31	ORMDL2	TBC1D32	DNMT3L
RIN1	MTSS1	KIAA1033	CDKN2A	CYB561A3	CENPI
RAP2B	CCT8	HEATR5A	FMO2	IGSF23	PSMB10
TIAM2	OPTN	HFE	SMC4	OTOS	CD109
WDR13	TULP4	CEP70	SIRPB1	KCNH6	GPHB5
TBR1	EFEMP2	MSX1	SLC5A12	HNF4G	ZCRB1
FAM171A1	SLC4A2	DNALI1	NRAP	SPEF2	GPC2
ITPA	LAMTOR2	COL8A2	AICDA	SLC16A5	ALPI
PXDN	ORC3	KRT18	NKAIN3	UGT2B17	ANKEF1
CDK5R1	IL6ST	ST6GALNAC2	PTPRT	GALNT5	RPL7L1
TRIM9	CROT	TRPV4	TEX28	P2RX1	SNUPN
PDE1A	ZNHIT6	SREBF1	C15ORF65	HESX1	GNA13
GPR26	FRMPD1	SLC39A12	FAM65C	NR2F2	GML
KCNIP2	CABP7	COL4A5	GPR141	ABCB4	UMODL1
SLIT3	AHCYL2	SCFD1	FXYD4	SCGB3A2	OR10J5
LIN7A	PCBP3	PIGO	MTAP	CRLS1	ANKLE1
DAGLA	RTN2	SIAH2	RORC	DAPL1	NAPSA
HCFC2	OSBPL6	PPP3CC	SRPX	RFX6	LRRN4
GUCY1A3	OAZ2	VPS36	DIO3	OR52J3	HYAL2
KIAA1462	NFKBIE	CXCL6	MMP1	VMO1	NT5C1A
NRCAM	KCNE2	IFNGR2	SLC10A1	SHCBP1L	BRCC3
HACE1	MGP	AK4	LMAN1L	LRRC69	HIST1H1D
STRN	ABHD4	TDO2	CDK15	KRT8	CFL2
SLC35F3	LRSAM1	LCT	MEIG1	C5	OTC
VPS8	NAT6	CLVS2	ADCY7	NKAIN2	C8ORF58
TSEN34	ZAK	KATNA1	SEMA5B	WFDC5	CEP57
C17ORF96	HSPB8	IL9R	CAPG	MTAP	HDDC2
DACT2	MYLK	ZDHHC16	TAS2R41	LYZL4	ENPEP
CRY2	CCDC127	CIITA	MRGPRX2	PAPLN	MRGPRX1
SATB2	RNF115	FAM115C	COX15	SLC10A1	AADACL4
SLC30A3	SULT1C3	URB2	PUM1	WDPCP	QRFP
HRH3	C1QL2	WNT4	PRPSAP1	BCL3	ACOT1
LINGO3	TANC1	COPB2	PSMA8	MAFK	ACOT4
WFS1	CHST2	TBX21	ADAMTS13	GYS2	ZDHHC18
SLC35F1	SHISA6	NIF3L1	NXPH2	DSG4	C2ORF80
FXYD5	FAM211B	AGPAT3	HGF	HGD	OXGR1
EGR4	A1BG	TRAF3	RDH12	PKD1L1	CYP2C8
TNFRSF13B	TAAR5	TUBB1	DPYS	CXCL2	PGGT1B
GNB5	TEKT4	FAM170A	DNAJB9	CREBZF	NEK6
CIPC	IL13RA2	EMC10	PTPRH	CRB1	AMDHD1
DPM1	GJD3	NDUFA1	SNAPC2	MEIG1	AP1S3
PDE10A	GRIN2D	PTRHD1	PDGFC	TRAF3IP2	C1ORF112
TWF1	LEFTY2	MCC	CWH43	ADCY7	SEC14L3
HHIPL1	ANKRD65	SARM1	PYY	COMMD8	FAM91A1
TMEM132D	NAPEPLD	SCTR	TMEM40	SPINK5	RHOH
RAB40B	LAT	KIF9	DEDD	ACTL7B	CKMT2
ZNF775	ZNF551	NAGLU	KCNJ2	OR4M1	CACNA1S
SHB	OR1N2	PTPN13	WNT2	GUCY2F	COX7A1
SNX7	LY6G5B	SLC35G1	SLC15A1	CCL28	LCP2
TOMM70A	ZNF667	AP5Z1	GLT6D1	MAGEH1	KCNK15
DPP3	CABYR	C7ORF49	C9ORF171	THEGL	FITM1
DOCK3	TINAGL1	OCSTAMP	IL1RN	LIMK1	LAMP2
MAATS1	TAS2R16	C1R	SPDEF	TAS2R41	LCN10
FIGLA	FSCN3	IQUB	SAMD11	GALM	RAB33A
SLC12A1	TAS2R42	KLHDC7A	FCRL1	SLC2A4	ZSCAN5B
GOLGA4	OR4D5	ACSS1	PKIB	WBP2NL	VSIG10
OR7C1	FAM126B	PCDHAC1	TIFA	LRAT	HYKK
GABRR1	PNMA3	FOXO4	OR51D1	MPL	FAM228B
SLC22A1	ABCB4	REM1	OR52I2	UBL4B	FGF16
GBP3	CRLS1	SLC35D1	TIMM17A	MRGPRX2	AMPD1
NMRAL1	DAPL1	KANK2	DDX19B	PYY	CATSPERD
LRRC19	PRSS58	C12ORF42	CCL1	CLCA2	GYLTL1B
TNFRSF8	B3GALT4	FOXD3	NUDT22	HMGCLL1	SPATA25
MEFV	TKTL2	HSPB6	EXD1	SAMD11	THEMIS
SSPN	NXT2	HSPB1	MEI1	AFP	TMEM107
BLOC1S3	WFDC8	CA7	ANG	ITGB6	GIPR
FGF4	OR52J3	ITGA6	QRFPR	MSTO1	DDX19A
SMYD1	SHCBP1L	TMEM225	ELP4	CASC1	FARP1
CNGA1	C5	THEM4	GIPC2	TAS2R60	KLHL41
OIP5	DFNB59	DUSP28	GCNT2	CYP7A1	OTUD4
FER1L5	ORAI1	CHCHD5	MAP3K10	PARP16	CSTF2T
MEI4	MUC20	PRMT7	ARMCX3	TAF4B	TCP11L2
OR1B1	CCDC68	HIGD1A	CAMP	DPY19L4	GPR132
OR1L6	IL7R	PAQR6	EDN2	GNAT1	GPR20
ACYP1	CRB1	B3GALNT2	FGG	EXD1	RTTN
HOXA6	HOXD10	GNG13	MZF1	CPXM2	PRND
KBTBD12	OR4M1	PCP2	DMBT1	PTBP3	PSMG2
CLEC10A	ARHGAP6	PLXDC1	FHL5	EFCAB9	PPIE
VAMP5	SHC1	CASQ2	CRABP1	KIAA1751	KRTCAP3
PBK	NTF3	LOC100507656	MSLN	ABCC6	KNTC1
OR10S1	THEGL	GDF10	IFT74	CCDC54	SLC10A5
KRT36	CENPN	GSAP	SLC30A10	TMEM117	IRAK1BP1
OR56A3	TMEM190	ZIC2	FCER2	ERCC6L	AGBL1
CCDC175	GALM	CBLN3	PNMT	C19ORF59	APOL6
PUS3	SLC2A4	ICMT	POLR2K	GJB5	NEB
TRAF4	SKIDA1	ERRFI1	ANGPT1	MZF1	NETO2
RBM44	ELL3	PQLC1	TMEM240	CAMSAP1	BCL2L13
LOC100505767	MPL	TNC	IL1RAPL2	FGF20	ABHD16B
DNAI2	UBL4B	UNC5C	GIMAP6	COL4A2	IFNB1
EXOC3L4	C12ORF29	IL1R1	NPHP1	CRABP1	ACOT9
NUP210L	TUBD1	RCHY1	FANCD2	NEU2	LCLAT1
CASP16	AFP	CYP4F12	FLJ22184	ADAMTS1	NME6
FAM109B	SPEM1	C16ORF62	DNAI1	LOC81691	RAB23
SYT8	NUP37	TGFB2	TBXA2R	ANGPT1	NFKBID
GP9	SUSD3	LAMC3	KRT7	ANKRD2	DHPS
UBA1	DCK	FNIP2	L3HYPDH	CDCA7	KRT82
C1ORF106	RPUSD4	PPFIA1	FAM83E	MDC1	ANGEL1
ZCCHC11	RNF128	LRCH1	GTF3A	CUBN	RPA3
NLRP3	MED8	RGS3	PQLC2	CDC6	DEPDC1
OR2C1	MSTO1	ANGPTL6	PSMB8	CDHR2	SESN2
LBR	NRF1	NDUFC1	RAB17	NSUN4	C6ORF163
NDC80	CASC1	QRSL1	EIF4EBP1	GIMAP6	NASP
IL5RA	CCDC177	UQCR10	CCDC64B	PMS1	MOCS3
TAS2R10	TAF4B	PSMD5	KIF2C	CFTR	MMP2
PPP1R3B	SVOPL	LARP4	APOH	ESR2	MYADML2
FBXO47	RTEL1	PEX13	MAPK12	CFAP57	TTC18
OR6B1	DPY19L4	CRYGN	CNGA4	WDSUB1	NUFIP2
MMP21	CGRRF1	RDH14	SIGIRR	NRROS	MANEA
TAS2R13	GNAT1	SMC1A	PLA2G6	SSTR1	CYP4A11
SYNGR4	STX18	COMMD9	GNG4	EHHADH	SPATA21
TTC30B	FBXW8	ARL6IP6	LAMA4	GPR139	NCF1
WDR54	UCP3	CYP2R1	NUDT16	KRT16	ACTL7A
TMBIM4	STK3	CFAP221	ASB4	ISL2	MOB3C
CSTA	OFD1	GGCT	ESR1	SLC22A13	ZNF672
OMD	C11ORF74	CTHRC1	PMCH	MYL12B	CDK6
GK5	ZSWIM2	MANBA	OXT	GPC4	REN
ADAM18	TLL1	PEPD	KCNA5	ACADSB	G2E3
TMC2	MBOAT1	ERC1	ADCK1	HTR2B	USP44
MAB21L3	USP18	TMEM41A	PTGS1	ANKUB1	ZNF800
ADAM20	SGCG	ZNF8	ZNF773	TEKT1	CD40LG
PIGW	FBN1	C11ORF35	TACR1	KCNK7	HERPUD2
MAGEB5	C1ORF228	MRPL9	PAPL	TTC12	DDX20
CYP3A7	DUSP13	MYRFL	KCTD10	C10ORF76	TPX2
LAS1L	MMP28	LATS1	DUSP19	GOLT1A	IPP
ODAM	IL12A	GLIS3	AFAP1L1	DMBX1	CLEC12B
HUS1B	EFCAB9	COL5A3	MAK	ZNF208	POLH
TAF12	KIAA1751	CDK5RAP2	C3ORF67	NSUN6	POP7
TRPV2	ABCC6	RNASEH1	LY9	IL17RC	SLC25A53
PNPLA5	COL6A6	OSM	FAM120C	FRS3	TIMM21
GEMIN6	AIM1	HTRA4	SLC35F4	HOXB13	SLC37A2
PTER	C10ORF62	POLRMT	ARHGAP19	SNX22	OSR1
HNRNPR	ATP4A	NUDT5	ARHGAP4	SLC6A4	CYB5D2
ORMDL2	TMEM117	SLC25A46	F2RL2	KCNJ16	CCL3L3
AMBP	ERCC6L	RHBDD3	HLA-A	TMIGD1	RMDN3
MYO3A	C19ORF59	ZC3H8	CLEC18B	ANKFN1	TPRKB
CDKN2A	GJB5	SLC25A24	ACVR1C	CNGA4	TMEM69
GKN1	TXNRD3	APOA2	2022-03-02	SIGIRR	HSPG2
OR13J1	FBXL21	NFIL3	TTC8	NFKB2	C1ORF65
SCN3A	CNPY1	RABL3	ADRB1	ASB4	UBA7
SMC4	ARHGEF26	ELOF1	SMYD5	ESR1	GALNT4
C9ORF116	C8ORF76	GPN3	WNT10A	FEZF1	POU2F3
FCN1	CAMSAP1	POLR3E	IL17RA	PMCH	BSND
HLTF	FGF20	CBY3	IL18	OXT	GDPGP1
SRD5A2	COL4A2	PLEKHG1	LIPG	ESYT3	SENP1
SIRPB1	WFDC1	CCND3	DLX6	KCNA5	PUS7L
CCNYL1	IRX4	A4GNT	LHX6	TACR1	MTHFD1
SLC5A12	SNX31	ECM2	LDB2	PAPL	RRM2
CENPO	ADAMTS1	MPP7	HELT	KCTD10	TRMT61A
KRT6B	OS9	PDLIM4	MET	FGF3	NT5C
LOC100129924	SSBP1	GPR63	ADORA2A	ARSK	GRM6
LOC101928761	PRODH2	PTCHD4	F7	CDH4	HFE
SMAD9	QPRT	PLEKHO2	C4ORF22	AOAH	ACADM
LDLRAD3	CUBN	CWF19L2	OCM	G6PC2	ST6GALNAC2
C8G	CD69	VWCE	SYT5	NELL1	TRPV4
C16ORF78	RAB34	C19ORF45	KLHL10	AP1G2	ARHGAP10
TEX28	GPR98	HTR4	PDIA5	OCM	LOC646862
ZNF408	CDC6	CRLF1	MYOT	RABL2A	C1QTNF2
FXYD4	IL27RA	PKP2	SLA	TTLL3	TNFAIP8L1
ART3	NSUN4	SPRY3	ACAP1	SLC43A1	CHAC2
RORC	ESR2	STRA6	STARD8	NKAIN4	SAP30BP
ERICH1	MDM1	GDF11	KCNH3	GBX2	SH3BP2
SLC7A7	NIPAL1	LNX2	ANO2	ZNF423	POLR2H
FCAMR	PAQR3	TMEM154	SLCO2B1	HIGD1A	NECAP2
ISG20L2	XPO4	C15ORF61	TMEM215	COLCA2	ACER3
PAPOLB	SAMM50	LRRC39	SEMA3A	LCTL	ISM1
SLC39A2	CFAP57	SLC39A4	CCDC180	BRCA1	SCFD1
TNF	ZNF175	A2M	PTPRU	PALB2	RB1CC1
TRDMT1	NFKBIB	COL8A1	ADAM33	ADORA3	ABHD17A
CETN1	DDX51	LGALS3BP	DOK5	CHRNB3	PLAA
SLC16A8	LYRM1	AQP1	PCCA	ZFP92	DDX10
FPR2	CCDC63	SOSTDC1	EBP	C1ORF189	NIT1
CHIT1	OR51B6	PRLR	IGBP1	ARMC4	PIGO
SRPX	DNAH7	PBXIP1	IFRD2	MIA	SIAH2
PIBF1	CCDC171	RHOD	TOR4A	CCDC180	LEPREL1
IRF4	MMP8	SEMA3B	ALG9	KIZ	PPP3CC
OAS2	EPHA1	CCDC114	CCDC23	CLPTM1L	ZNF382
FAM228A	KLK10	ACADL	CRYZ	CNR2	HOXB3
MMP1	SYCE3	PRKAA1	ZSCAN20	PTPRU	APOL2
DOCK8	BLOC1S5	KRT73	NUDCD2	LIX1	DGKE
RIPPLY2	TMEM126B	DCUN1D1	CWC15	NTSR1	VPS36
DNMT3L	PGM3	NUAK2	MYOZ1	SLC6A3	CYP2C18
OR13A1	DBX1	GLRX3	MFSD3	PLXNC1	SKA1
TOMM40	KRT16	FBXL15	BSPRY	CNGA2	LMNB1
PSMB10	ISL2	TMPRSS5	RLBP1	GPX6	UBE2U
CAPG	GPC4	ATP5J	CLDN6	EBP	CDC37
GPHB5	KIAA1033	PEX14	PROC	IGBP1	PRRG1
COX15	ACADSB	CDKN2D	CDC42EP2	IFRD2	UBXN2B
PUM1	CEP70	RAF1	MYL6B	NADSYN1	ZDHHC24
SYDE2	ANKUB1	CHPF	RASSF1	SLC44A4	GLMN
FTMT	TEKT1	CCDC105	CDHR3	CD5L	ANKRD53
ADAMTS13	TTC12	ERMP1	TMEM119	DPAGT1	CNKSR1
NXPH2	DNALI1	PAPPA	ANPEP	PARD6G	ZWILCH
LSM11	COL8A2	ISCA2	MIS12	GPX7	CXCR3
FBXO4	CTSC	PKD2L1	FRMD6	LOX	BRMS1
PDGFC	NID2	MICALL2	PDZRN3	CDC42EP5	MEGF10
CWH43	KRT18	DCDC5	LRRK2	FTCD	CFL1
KCNJ2	SREBF1	UAP1L1	CYR61	FGD6	CCDC14
WNT2	SLC39A12	RPS17	SLC47A1	PLEK2	MRC2
CCDC57	ZFAND2B	C16ORF13	DLGAP3	ALG9	CHRNG
TRIM40	UBE2G2	GMPS	KIF21B	C6ORF165	PROCR
ALPI	AK4	HOPX	PRSS46	CMTM7	ZDHHC16
C17ORF89	SPINK8	IL17RB	FAM205A	IZUMO3	ZSWIM4
ANKEF1	TDO2	PRRX2	MC4R	FAM76B	KCNK6
RPL7L1	LCT	DSP	MYL4	ASF1B	KLHL6
SNUPN	CLVS2	PRDM5	PPID	SLAMF9	FAM115C
TMPRSS11F	KATNA1	MMD2	NEK7	ADAM28	CD7
TIFA	CIITA	NHSL1	VIP	VAV1	DUOXA2
OR10J5	C10ORF76	SIPA1L3	ATXN7L3B	CLRN3	HAUS7
HIGD1C	IRGM	SLC4A7	ULK3	HAUS4	GGT6
C6ORF201	AAMDC	SLC39A6	CHSY3	PLA1A	CELA2A
OR52I2	SLC27A2	SMOC2	DOC2A	ZSWIM3	VNN1
ANKLE1	ADAMTS14	CYP26B1	SORCS1	2022-03-01	ADTRP
LRRN4	FBXO5	HYLS1	FAM3C	PARP9	DMP1
CEACAM19	GSDMD	LTB4R	TTC7A	ZSCAN20	STAB2
HIST1H1D	ZBTB41	CDC42EP4	TNFRSF11A	LENEP	NBEAL2
CD22	NSUN6	LGI4	ADSS	ACOT8	GPR183
ZNF770	AQP9	MSI1	OTOF	TRIB3	REG3A
CCL1	IL17RC	NPR1	BCR	PLAC1	SCRT2
C8ORF58	FRS3	KITLG	GPR6	DCAF10	NDUFA1
NUDT22	NCOA4	LRRC16A	CHMP1B	JMJD8	HIST1H3G
HDDC2	VSX2	TRIT1	ZSWIM6	ALDH9A1	SCTR
TRIM47	AP3S2	KCNJ13	RIC8B	CHIA	CLN8
ACOT1	EXOSC1	STARD13	GPR83	APOBEC3B	NCF4
ACOT4	SLC4A8	ASGR1	RGS2	EXOC6	MYO5C
TRIM6	AKAP8	UBE2F	GABRG3	UNC119	C20ORF196
C19ORF67	SNX22	CCDC137	CALCR	ACCS	NIPA2
ZNF14	TSPAN4	PPOX	GALR1	DPM3	SALL4
MEI1	COPB2	GCKR	FSTL5	WEE2	OR1L8
GTSF1L	SLC6A4	ETS1	PCDH18	SHQ1	FAF1
DCBLD2	KCNJ16	GPR108	CEBPE	SLC51A	SLC25A45
ANG	ITGA3	SLC12A8	PRKCA	ALDH1L2	THG1L
TGM4	TBX21	SYTL3	VPS54	GRIN3B	OCSTAMP
C1ORF112	TMIGD1	RHOJ	RFC5	TSR3	C1R
SEC14L3	DDX59	ITGA7	UNC5D	ETAA1	IP6K3
RHOH	NIF3L1	DCAKD	ZDHHC2	NUDCD2	LPAR6
C2ORF54	AGPAT3	SASH1	PTX3	CIDEB	ACSS1
ELP4	C2CD2	FAM107A	POU2F2	PLA2G4A	ZDHHC23
COX7A1	CAST	LHPP	RAI14	UGT2B28	ACVR1C
TECRL	DIS3L	ORAI3	ACVR2A	METTL22	DTX2
SIX6	UBE2V2	RNF182	BTG3	MKRN1	ADAMTS8
KCNK15	PTRHD1	PTPRA	FOSL2	CPA1	TDP1
OR2AG1	PAFAH1B3	POLR1B	CD5	PRR5	TEX40
GIPC2	MCC	SLC36A3	WISP1	GTF2A2	PTK2
PCDHA6	SLC35A3	NOBOX	GPX8	CWC15	TMEM200A
GCNT2	DFNA5	ENOX2	B3GALNT1	UNG	DTX4
RAB33A	SPAG4	RNF185	KRAS	TXNRD2	WNT10A
ZSCAN5B	PTPN13	EMG1	C5ORF30	BIK	CXORF56
OR1Q1	ESR1	BMP15	RCC1	C1ORF172	FBXL14
FAM46D	CTXN2	CHPT1	FMO1	EMP3	SMIM7
AMPD1	ARSK	NAGA	PBX3	G3BP1	ORC6
CATSPERD	NOX4	SDC4	DRD2	BTN1A1	LRP4
GYLTL1B	SLC35G1	SERPING1	RASL11B	CDK20	BMP1
SPATA25	G6PC2	NDUFA4L2	CECR6	RFC4	RILPL2
VRK1	TMEM150B	SCX	FEZF2	PTS	ZNF277
DDX19A	C7ORF49	STAP2	ARPP19	TRAM2	CNKSR2
FARP1	PTGIS	ATP2A3	TNNC1	C8ORF37	OTUB2
KLHL41	IQUB	FAM107B	KLHDC1	CLN3	SLC16A7
OTUD4	NELL1	TIMP4	LDLRAD4	MOGAT2	FAM110D
RNF169	FOXO4	NEUROD1	IGFN1	CLCC1	IL17RA
KIF4A	KANK2	MTUS1	KCNV1	ZNF263	IL18
MAP3K10	C12ORF42	CREB3L4	SERTAD1	EFHD1	LIPG
CAMP	FOXD3	FAM160A1	LRRTM3	EPB41L5	MERTK
FGG	ITGA6	SMAD3	DHH	FRG1	UBTD2
PRND	TMEM225	NEK1	ARHGAP25	CD200R1	NLN
KRTCAP3	THEM4	KCND3	DKKL1	P2RY10	NOL4
KNTC1	LAMA1	CALML4	PRSS12	KRCC1	SULT1C2
ALPK2	TMEM208	RBM47	PDLIM1	EARS2	RASL10A
CRABP1	RABL2A	B3GAT3	CELF5	NIPSNAP3A	CDKL3
IRAK1BP1	PRMT7	DAO	KLF10	MFSD3	TTC13
SLC30A10	APOOL	MAST4	TTC9B	BSPRY	ZNF416
MIXL1	FREM1	MRPS25	VIPR1	RAD51AP1	WDR17
GSC2	TMEM204	ITGB1BP1	RTN4RL2	MACROD1	SLC24A4
LPAR5	GPC6	STARD10	RAPGEF2	CEP41	SLC35D1
FFAR3	TTLL3	GYG1	SPEG	DET1	GPAM
IL1RAPL2	SLC43A1	APEH	GIPC1	GMDS	KRT71
NETO2	NKAIN4	CCDC85A	PDK1	ZG16	MXD1
UBQLN3	NHS	AMER3	PDE8B	NUP43	DNAJC5B
ACOT9	ZNF423	IL16	ENC1	TMEM128	IFIT2
ACPP	HIGD1A	ERO1LB	PLXND1	LCK	HIST1H1T
B3GNT3	NFYC	SYT9	LTK	TIMM50	ADORA2A
KRT82	SLC36A4	RGS16	SSTR4	LIAS	TSPYL5
ANGEL1	ME1	MICU3	SLC9A9	LMBR1L	SLCO5A1
IL23A	PAQR6	AHNAK2	GPBP1	LSM2	PAX2
GPR34	B3GALNT2	CAPN1	PREX1	AIF1L	FOXI2
CXCL17	B3GNT5	MYEOV2	RGS20	RGS1	FBXW9
RGMB	GNG13	TRIM16	MN1	BCL2L10	MIEF1
C17ORF67	PCP2	PKLR	RRAGD	CCRL2	PKP3
C6ORF163	LHX1	LAMTOR3	BTG2	DCBLD1	C3ORF58
HERC6	PLXDC1	COLGALT2	SQRDL	TDGF1	EXPH5
KIF11	LOC100507656	HCFC1R1	WDR45B	CCL22	PQLC1
FANCD2	GPRC5C	LYSMD1	ZNF436	GNMT	MTMR1
NASP	SLC25A18	MLXIP	SYT4	GSTA3	PCDHGA5
ACTL7A	CBLN3	SIAH3	DRD1	FGB	PCDHGA7
G2E3	ICMT	OSTF1	SLC5A7	BET1	PCDHGB2
USP44	ERRFI1	GPR18	DDIT4L	FANK1	PCDHGB6
ZNF800	TNC	EDEM2	PIGN	MATN1	PLA2G2F
DNAI1	UNC5C	PAQR9	CDH7	NEK5	CYP4F12
CD40LG	CYS1	PORCN	CARTPT	AADAC	POP1
CYP27B1	IL1R1	AGTPBP1	NGB	NARFL	RAD50
TPX2	DCC	ACE	NTS	DCXR	HOXD12
POP7	RCHY1	TTR	GABRA4	MED7	STARD8
DCST1	IQCJ	CXORF64	RORB	MFAP2	E2F7
MNX1	COLCA2	FOLR1	FAM133B	PROC	SLC4A11
HSPG2	COLEC11	ACAD8	CSMD1	C17ORF103	HOXB9
C1ORF65	NODAL	C2ORF40	HSPA1L	TMEM219	SFTPA1
UBA7	C16ORF62	TCN2	OSGEP	CXCL13	GPBAR1
GALNT4	VSX1	LAMB1	ZBTB2	KIF18A	NPPC
BSND	ZFP92	RDH5	FOSB	GET4	OAZ3
GDPGP1	C1ORF189	SLC1A6	TAC3	ZXDC	ARL15
NRTN	ARMC4	FXYD1	RAB3B	ZCCHC9	GNG10
SENP1	CDHR4	AAR2	SRPX2	AADAT	SSMEM1
TBXA2R	CFAP43	TEX261	XPO1	TP53RK	TAF5L
KRT7	MAPK15	SLC41A3	TBC1D13	DHFR	CABLES1
TRMT61A	TTC25	TBRG4	LMBR1	LRRC40	ANKRD12
NT5C	TGFB2	CYTH3	MATN4	NUPR1	PRADC1
L3HYPDH	LRCH1	RDH11	NCK2	BNIP2	C20ORF24
FAM83E	STX3	TYMP	TMEM183A	MGAT1	TRIM33
ARHGAP10	RGS3	SLC26A11	NUCB2	CDC42EP2	C2ORF69
TNS4	NDUFC1	SERPINH1	CYLD	MYL6B	CPLX3
FAM26D	QRSL1	TSPAN8	ACO1	TAPBPL	DTWD1
LOC646862	MANBA	COL1A1	NPY	IL4	POLR2G
LAMC2	PEPD	RBP1	NPTX2	DERA	KCNB2
TNFAIP8L1	TMEM41A	BRPF1	KCNK2	ENO4	LAMC3
UQCRQ	MRPL9	RNF19B	RCN1	TMEM79	LRCH1
CAV3	COQ3	DPP7	DRC1	HYAL1	ANGPTL6
OBP2B	CLPTM1L	OSBPL7	CNTNAP3	EIF4ENIF1	ING1
RCN3	VASH2	CYP27A1	GPR88	THUMPD1	CRYGN
CHAC2	CNR2	KANK4	P2RY12	GCH1	LRRC3C
PQLC2	SLC6A3	UFSP2	RBP4	LMO1	SLC37A4
PSMB8	GLIS3	ACAD11	TWF2	MICU2	ARL6IP6
RAB17	LRIG2	OCIAD1	ARF3	RASSF1	F11
EIF4EBP1	RHBDD3	PHF20	FAM105A	CYP26A1	C9ORF173
POLR2D	ITPRIPL1	APOO	VOPP1	GBP7	CYP2R1
SLC25A38	A1CF	PAXBP1	BCL11B	LMX1B	C9ORF50
CCDC64B	DNAJC16	TMF1	CRYM	ASPN	EIF5B
SUSD5	SLC44A4	CDR2L	FZD3	VWA1	FAM78B
LRRC38	CD5L	EIF1B	GDA	UCP2	ERC1
SAP30BP	DPAGT1	NOL7	HS2ST1	ATF3	MYRFL
KRT15	PARD6G	VEPH1	NPAS2	INSL5	ADAD2
POLR2H	GPX7	BTD	CCSAP	TMEM53	LATS1
ACER3	CDC42EP5	WNT2B	PCDHGC5	ELOF1	RNASEH1
OTOP2	YTHDF2	PIGT	DUSP6	METTL21A	LACTB
LEPREL1	FTCD	UBLCP1	SYT16	PDK4	AK9
PPP3CC	FGD6	SLC34A1	THRB	NAT1	AHDC1
ZNF382	COX16	UFC1	SIDT1	ZNF618	RAD52
PIN4	NR1H3	ITPKB	PKNOX2	SCPEP1	EID2
PTPN20B	PLEK2	RCAN3	DAPK1	NRG4	TTLL11
HOXB3	ALG9	RAB37	KCTD16	PGD	PAX1
CYP2C18	SLC25A32	GRID2IP	CACNG3	ATIC	ZNF469
HILPDA	C6ORF165	LRRC20	MAFB	SGPP1	HTRA4
SKA1	CMTM7	SH3GL1	BMP3	IFT52	SCUBE2
LMNB1	IZUMO3	LATS2	CCKBR	TBXAS1	THNSL1
SPTLC3	CLDN10	ST18	EXTL1	DCTD	BLVRB
ZDHHC24	SLC22A12	CHD7	FHL2	ART4	LCN12
GLMN	ASF1B	METRN	INTS7	LAIR1	ARHGAP15
DCLK1	HEATR6	PCSK6	HS3ST2	HSD17B2	BRI3
SERTAD3	SLAMF9	PLEKHD1	RARG	NUTF2	INSC
MRC2	ADAM28	CNKSR3	SEC61A2	EML6	MYBPHL
PROCR	VAV1	PAPPA2	FAM196A	LRRC42	EPG5
ZSWIM4	CLRN3	INPP4B	PCDH11X	MFSD6L	FMR1
KCNK6	PLA1A	EHD1	ATP2B4	ARNTL2	MKNK2
CD7	GEMIN4	AMIGO2	CDH10	NFE2L2	PGAP3
HAUS7	ZSWIM3	BCL7C	FAT3	SOCS6	JAKMIP2
ADAMDEC1	LENEP	TMEM37	CYB5A	AS3MT	MFSD8
CELA2A	ACOT8	PHACTR2	PAMR1	FIGN	A4GNT
VNN1	TRIB3	TRPM3	FRAT1	YARS2	ECM2
EYA2	PLAC1	PRKCD	ICA1L	GREM2	MS4A1
SCRT2	CYP2E1	SH3D19	RASGRP2	FKBP11	MPP7
HIST1H3G	WDR55	YIPF3	RGS9	TRAM1L1	PDLIM4
NCF4	DCAF10	OGFRL1	S100A10	APOC4	FKBP7
ITGA5	ZC3H8	ORAI2	LEPREL2	IAPP	POLR3G
NIPA2	JMJD8	MMP24	RPS21	SLC47A1	PLA2G2E
AFAP1L1	ALDH16A1	NREP	DHX30	PTH2R	DMRTC2
SLC35F4	ALDH9A1	SERPINF1	UBE2H	MYCBPAP	TROVE2
HLA-A	EXOC6	GTF2A1	COCH	SLC6A12	GPR63
SLC25A45	RALGPS2	ZNF322	IL34	FBLN1	PTCHD4
CLEC18B	UNC119	GLRX	LANCL2	IGF2	PLEKHO2
ACVR1C	ACCS	MFAP3L		SMOC1	DMRT2
FOXG1	DPM3	DEGS1		TMX1	MAGEA10
DTX2	KATNBL1	SMARCD2		ZNF395	DHRS7B
2022-03-02	SHQ1	TSPAN33		FAM159B	CDC40
ADAMTS8	SLC51A			CDKN2D	TAB2
TDP1	ALDH1L2			CARD9	TBC1D20
DIO2	TSR3			RNASE6	SMTNL1
TTC8	PRKAB1			MC4R	C16ORF91
ADRB1	ETAA1			PLCD4	TMEM116
TEX40	CENPQ			GMPS	IRF2
PTK2	CIDEB			PGM1	C9ORF152
TMEM200A	PLA2G4A			IMPG1	IDO2
SMYD5	UGT2B28			IL17RB	ZNF22
DTX4	METTL22			PRRX2	KRT24
WNT10A	MKRN1			SLC38A4	DCTPP1
CXORF56	CPA1			KRT17	NCKAP1L
FBXL14	MPO			AVP	FRMD6
SMIM7	PRR5			OPRM1	PDZRN3
WDR19	C1ORF172			CALCR	BAZ1A
LRP4	C6ORF211			GPR101	LRRK2
BMP1	G3BP1			GALR1	DLGAP3
RILPL2	POLD2			TACR3	ELL2
CNKSR2	CDK20			RXFP3	SPRED2
OTUB2	PTS			SFXN1	ATG14
SLC16A7	TRAM2			PNCK	CCBE1
FAM110D	C8ORF37			TRHR	CRLF1
IL17RA	CLN3			FSTL5	CYB5R4
IL18	MOGAT2			RFTN1	TUBGCP6
LIPG	CLCC1			CHRM5	DEF6
MERTK	ZNF263			PCDH18	SYNDIG1
UBTD2	EPB41L5			GLP1R	SPRY3
DYRK2	FRG1			GOT1L1	ZNF729
NLN	P2RY10			NENF	KRT35
NOL4	SLC25A24			MAGEL2	TMED5
MTERF	MPZL2			GDPD2	STRA6
SULT1C2	EARS2			N4BP2	CPS1
CAV2	G6PC			EN1	XYLB
MICAL1	NIPSNAP3A			BORA	MLLT10
RASL10A	TMPRSS11D			THBS3	COL8A1
CDKL3	MACROD1			UNC5D	AQP1
TTC13	CEP41			FRMPD2	BCL6B
ZNF416	PELI2			WDR63	SIPA1L3
C11ORF96	CD320			UBE2F	SMOC2
CTSG	D2HGDH			CCDC137	CAMK1G
WDR17	AMDHD2			PPOX	C16ORF86
DLX6	TMCO4			GCKR	CEBPE
LHX6	GMDS			NOTCH4	CYP24A1
RXFP1	PABPC4			POU4F1	NPNT
HELT	NUP43			ACP2	ATP6V1G3
MXD1	GINS4			ENOX2	C11ORF52
DNAJC5B	TIMM50			JADE1	TPGS1
ADORA2A	LIAS			RSU1	HOXC8
SERPINA9	LMBR1L			ARHGAP24	FUT9
FBXW9	LSM2			L2HGDH	C16ORF74
C4ORF22	NEK2			MED31	SEC14L4
JAK2	AIF1L			AIMP2	EXOC2
CRYBG3	RGS1			CD86	NR6A1
EXPH5	AMICA1			CUL7	CDC42EP4
DERL2	RNF139			EIF4EBP2	MKRN3
C4ORF47	NFIL3			NOP16	AP1AR
RNF144A	GNMT			NLE1	SF3B1
PDIA5	GSTA3			NSMCE1	LRRC16A
PCDHGA7	RABL3			HTR3B	TRIT1
POP1	FGB			LDOC1	CYP7B1
SLA	TMPRSS6			ADCK4	YEATS4
HOXD12	BET1			HSD3B7	RMND5B
STARD8	FANK1			RCC1	MYO5B
E2F7	MATN1			SFXN2	TLE4
SLC4A11	NEK5			FMO1	ITGA7
KCNH3	AADAC			TSPAN10	NPL
2022-09-01	NARFL			BMP15	FAM129B
HOXB9	ATG10			MTMR10	FAM107A
AMZ1	MED7			RBBP6	RNF182
ARL15	EMCN			UFSP1	GPR150
TAF5L	FBP1			MAGEB16	CCL13
PRADC1	C17ORF103			ARL6	HOXD3
C2ORF69	TMEM219			SFT2D2	DCUN1D3
CPLX3	GET4			CAV1	GDNF
NDST3	NFU1			CHPT1	SOX30
POLR2G	ZXDC			EDDM3B	PHF21A
ANO2	NANS			HDC	SCMH1
TMEM215	AADAT			SMPD2	POLR1B
ADRA1A	BNIP2			MASP2	SLC36A3
SEMA3A	MGAT1			HMGCS2	RSPO2
KCNB2	MYL6B			IL13RA1	UPB1
F11	IL4			ZNF354A	BHLHA9
LACTB	DERA			CD74	NEIL3
GXYLT2	ENO4			PBX3	CREB3L4
ADAM33	THUMPD1			DRD2	POLA2
DOK5	GATSL3			OPRK1	LRRC56
NLRP4	GCH1			GRP	XKR7
RAD52	LMO1			AGRN	E2F8
TTLL11	MICU2			CD83	MED26
SHISA4	CYP26A1			AMY2B	ARAP2
S100A5	ASPN			APEH	FOXK1
BLVRB	SLC13A3			KLHL1	FAM160A1
KLF15	VWA1			COMTD1	SMAD3
DCX	CLCA1			CLCN5	ZC3H4
CDHR3	UCP2			OTP	GCM2
ARHGAP15	ATF3			DDC	ST6GALNAC6
MYBPHL	INSL5			SLC18A2	TOR3A
FMR1	TMEM53			OSTC	RASL11B
PGAP3	CCNE2			LDLR	PPAPDC2
JAKMIP2	TRMT11			PLCD1	CCDC166
MFSD8	ELOF1			BCAM	SF3B3
DMRT2	METTL21A			SLC10A4	IKZF5
MAGEA10	GPN3			SYT4	CECR6
CDC40	RCBTB2			CDH23	FEZF2
TAB2	CDKAL1			TSHZ2	ZNF282
TBC1D20	PDK4			GPC5	MAN2A1
NOC4L	NAT1			GKAP1	PODN
SMTNL1	ZNF618			TCERG1	ABCD2
STK19	SCPEP1			ALDH1A1	RPS6KA3
ZC3H10	NOP9			SDSL	ARPP19
TMEM119	PGD			ATP13A4	TBC1D30
ANPEP	TLR8			EBF3	TNNC1
C14ORF79	ATIC			CNN2	KLHDC1
LYRM2	STK32A			TBRG4	OVOS2
FBXW4	IFT52			TNK1	LDLRAD4
PRRC1	POLR3E			EDEM1	IGFN1
C16ORF91	TBXAS1			ALKBH3	KCNV1
FUK	DCTD			CYB561D2	SERTAD1
IRF2	ABHD5			BCS1L	TMEM42
C9ORF152	EXO5			FABP5	CALN1
IDO2	ART4			MMP9	LRRTM3
ZNF22	LAIR1			LIM2	ANKRD33B
KRT24	HSD17B2			ALDH18A1	EGLN1
DCTPP1	TMUB1			ARR3	STARD3
NCKAP1L	NUTF2			SAMD4A	ARHGAP25
FRZB	PACRGL			PRR5L	PRSS12
FRMD6	RPAP2			MRAP2	CELF5
PDZRN3	EML6			CLGN	TNIK
BAZ1A	LRRC42			BTD	MAS1
CENPH	PARVG			CIAO1	KLF10
LRRK2	MFSD6L			LHX5	TTC9B
CYR61	RNF170			CREB3L1	VIPR1
DLGAP3	PIGF			HCRTR1	MLIP
SPRED2	AGMAT			UBLCP1	RTN4RL2
KIF21B	GCGR			EHD4	CCNG2
HEBP2	ICAM4			PPP2R2B	RAPGEF2
KIAA0101	DTX3L			TNS1	PDE8B
SLC50A1	CBY3			IRX2	ENC1
CYB5R4	PLEKHG1			RCAN3	KIAA1107
CCDC80	MRVI1			PPM1M	GRIN2A
C1ORF64	SLITRK6			AARSD1	PLXND1
ZNF729	SOCS6			USE1	ING2
KRT35	AS3MT			CARTPT	GLT8D2
MYF6	FIGN			GLRA3	SELK
MLLT10	GPR63			NGB	MTMR12
PRSS46	SLC35E3			NTS	IQGAP2
RNF38	C19ORF45			GPR171	NEUROD6
BCL6B	HTR4			GABRG1	DPY19L1
FAM205A	APOC4			GABRQ	PAK7
CAMK1G	IAPP			GPX3	SCUBE1
MYL4	CRLF1			GRB10	MAN1C1
PPID	PKP2			WRB	HEY1
NEK7	ADH1C			GAL	FSTL4
VIP	MYCBPAP			VAT1	PREX1
CHSY3	SLC6A12			ISL1	KCNS2
DOC2A	CSHL1			AHCY	ZDHHC14
SORCS1	FBLN1			AMIGO2	RGS20
TTC7A	IGF2			CBLN4	RRAGD
TNFRSF11A	SMOC1			EPB41L4A	KCNA4
NDFIP2	IER3IP1			SDC2	PDE7B
OTOF	FAM184A			TH	ME3
LAYN	ARAP1			ARHGEF40	RPE
KIAA1456	GDF11			COL15A1	C11ORF30
TRIB1	TMEM154			FAM149A	MED13L
BCR	A2M			F2R	CERS6
GPR6	TMX1			GALNT1	ARL13B
CHMP1B	SOSTDC1			BBOX1	GMEB2
ZSWIM6	SLC24A5			GALNT16	IMP4
RIC8B	PRLR			ZFP57	PPP1R3G
GPR83	PBXIP1			CBX7	CNIH4
GABRG3	CDH3			TBC1D13	EMILIN1
NTRK1	RHOD			AUP1	FADD
FST	SEMA3B			C12ORF10	NMI
CEBPE	CCDC78			CAAP1	TCAP
CYP24A1	ZNF395			LMBR1	PLEKHA4
C11ORF52	AK8			PEX3	VSIG4
TPGS1	LYRM5			EIF3M	INHBA
HOXC8	ZUFSP			TMEM183A	PXMP4
AP1AR	KCNJ14			GAST	SPATA3
SF3B1	KRT73			RIOK2	ITGB1BP1
PRKCA	NUAK2			N4BP2L1	B4GALT2
VPS54	FBXL15			RCN1	C14ORF80
RFC5	INHBB			RNPC3	C19ORF57
ZDHHC2	PROSER1			STAT5B	GPRIN3
POU2F2	AKTIP			UGT1A3	GSG1L
FAM84B	EPS15L1			HAUS8	MYEOV2
EPOR	ATP5J			RAB27A	LAMTOR3
ACVR2A	PEX14			SIRT3	ACOX2
RMND5B	CDKN2D			ACADS	CPN2
BTG3	GPHN			TMEM125	FUT1
PNRC2	RAF1			ENKD1	LYSMD1
MATN2	TMEM104			ZFYVE19	S100A14
TLE4	AGTR2			LAMB2	GPR18
TRHDE	PDCD2			TMEM176A	TMEM60
NPL	CARD9			KIAA0020	CSTF1
FAM129B	STARD9			ARRDC1	LRRK1
HOXD3	LRRC27			COQ7	ABHD6
DCUN1D3	TTC9C			FIBP	BRSK2
GDNF	CDA			RAB3IL1	PDCD10
SOX30	IGSF10			EXOSC3	PPM1H
SCMH1	ERMP1			FBXL4	PAQR9
DCAF17	FCHSD2			EMC9	IFT20
RSPO2	PAPPA			LGALS8	VTI1A
KRAS	PKD2L1			COL9A1	LARP6
C5ORF30	DCDC5			ADAMTS2	TRIM23
POLA2	UAP1L1			RHBDF2	GRAMD1B
LRRC56	PARVA			TAT	RNF181
E2F8	TBC1D4			PPCS	HOXD1
MED26	C16ORF13			ENTPD6	NUP62
ARAP2	GMPS			FOXJ1	MSL2
SMAD3	PGM1			DSCAM	ADORA1
ST6GALNAC6	HOPX			PCDH11X	PORCN
ZCCHC6	LETMD1			PTPRO	KLHL12
RASL11B	PLG			AIDA	RAB3IP
PPAPDC2	IMPG1			RWDD2A	AGTPBP1
SF3B3	IL17RB			GPR56	VPS13A
CECR6	PRRX2			NPAS1	ACAD8
FEZF2	SLC11A2			FAM20B	C2ORF40
ZNF282	WNT6			RPS21	TCN2
MAN2A1	NR2E3			RAB9B	LAMB1
PODN	SLC38A4				MFRP
ABCD2	STAT3				RDH5
RPS6KA3	DSP				LYST
ARPP19	PRDM5				DIEXF
TBC1D30	SLC4A7				GNG12
TNNC1	SLC39A6				TMEM44
KLHDC1	CYP26B1				KLHL28
OVOS2	GREB1				RBM46
LDLRAD4	ZNF519				MGA
GTDC1	RNF222				AKT2
MELK	OPRM1				MAMDC2
IGFN1	CALCR				CDH12
KCNV1	GPR101				MAPK4
SERTAD1	GALR1				GLDC
TMEM42	TACR3				MMP25
CALN1	RXFP3				PABPC1L
MCHR1	PNCK				SPERT
LRRTM3	TRHR				STK10
ANKRD33B	CHRM5				TRPC3
DHH	GLP1R				B3GNT2
EGLN1	MAP3K19				BRPF1
STARD3	MAGEL2				SERINC2
ARHGAP25	GDPD2				HMGCL
PHF21B	N4BP2				PCDHAC2
DKKL1	GHSR				RNF19B
PRSS12	RBPMS2				FAM160B2
PDLIM1	LHFPL3				DPP7
ARHGEF7	EN1				UBE2B
CELF5	SNTB1				TBC1D15
TNIK	BORA				FAM163A
MAS1	LTB4R				LRRC20
KLF10	NPR1				DTWD2
TTC9B	KITLG				UBE2E2
VIPR1	KCNJ13				BATF2
MFSD4	ASGR1				2022-03-10
MLIP	KRT25				POFUT1
RTN4RL2	UBE2F				TNFSF12
CCNG2	FSHB				GSTM5
RAPGEF2	COMMD5				RNF141
SPEG	CCDC137				GPR88
DOCK4	PPOX				CORO1A
GIPC1	GCKR				IGFBP6
PDK1	ETS1				ACAP2
PDE8B	DPYSL4				KSR1
ENC1	PYCRL				TMEM151A
KIAA1107	GPR108				USP46
GRIN2A	SLC12A8				B3GALT2
PLXND1	SYTL3				IER5
CORT	RHOJ				VOPP1
ING2	RXRB				RGS12
LTK	RNF182				BCL11B
CHRD	POU4F1				CRYM
GLT8D2	ACP2				HS2ST1
THPO	MEPCE				NPAS2
SELK	ENOX2				SP3
CDH9	TMEM38B				CCSAP
MTMR12	JADE1				DDN
IQGAP2	RSU1				PCDHGC5
SSTR4	ARHGAP24				TRIM11
NEUROD6	VPS4A				DUSP6
DPY19L1	AIMP2				GABRD
PAK7	CD86				PTPRJ
SCUBE1	NLRP5				MAP3K5
SLC9A9	CUL7				KCTD16
MAN1C1	FGL2				EPHA4
ATOH8	RNF185				ARHGAP20
HEY1	EIF4EBP2				SYT14
EXT2	NLE1				DUSP18
FSTL4	EMG1				SLC16A2
PREX1	ADI1				ZDHHC7
KCNS2	POMC				TWIST1
ZDHHC14	LDOC1				ZDHHC8
CEP89	PLA2G10				DIMT1
RGS20	HSD3B7				LGALSL
FILIP1	TSPAN10				THAP11
MN1	BMP15				MICAL2
RRAGD	MTMR10				SLC26A4
KCNA4	PADI6				FRRS1L
USP12	REEP3				LMTK2
PDE7B	MAGEB16				PCLO
ME3	CAV1				ARL4D
BTG2	COL5A2				LZTS1
MRPS17	PANX3				CACNG3
RPE	CHPT1				EEPD1
NOP2	EDDM3B				FAM26F
C11ORF30	SELL				REM2
WDR45B	HDC				TMEM88
MED13L	SMPD2				ZBED3
ZNF436	MASP2				PAK6
MBOAT2	HMGCS2				HIVEP3
MLLT3	CMTM8				CCKBR
DNAJC14	IL13RA1				FHL2
ARL13B	NAGA				ADCK3
GMEB2	SDC4				ADCY1
VEGFC	SERPING1				OGFRL1
ZNF287	CD74				SEL1L3
IMP4	TCEA3				WDR82
PPP1R3G	KRT27				ORAI2
CNIH4	MEX3A				DUSP5
C3ORF70	ATP2A3				MMP24
NMI	TIMP4				NREP
TCAP	NEUROD1				ID2
PLEKHA4	NEK1				SKI
INHBA	CCDC19				KIT
B4GALT2	KCND3				METTL23
C14ORF80	CALML4				JPH1
C19ORF57	RBM47				PADI3
DRD1	B3GAT3				POLR2E
GPRIN3	DAND5				TEP1
RARB	POLR3K				ZNF613
GSG1L	MAST4				GABRA5
PPM1H	PRSS42				MYL1
VTI1A	TMEM43				FGFR1OP2
RAB3IP	AGRN				POP5
TMTC1	CD83				ANXA11
SLC5A7	STARD10				SEMA3E
MFRP	GYG1				GTF2A1
TOX	AMY2B				COL5A1
CSGALNACT1	APEH				MRPL24
DIEXF	KLHL1				BCL2L15
GNG12	CLCN5				FAM35A
TMEM44	OTP				PAIP1
AKT2	DDC				UBE2G1
CDH12	SLC18A2				UNC50
MAPK4	OSTC				FAM132A
PRRG3	LDLR				ZAR1
GLDC	PLCD1				ZBTB43
MMP25	ANXA2				ZNF322
SPERT	BCAM				MCU
DDIT4L	CDH23				RPS19BP1
STK10	GPC5				TP53INP2
AVIL	GKAP1				GUCY1A2
PER2	CRAT				HECW2
PIGN	CCDC85A				NECAB3
CDC25B	IL16				CDC26
B3GNT2	TCERG1				HKDC1
CTDSPL	FAM189A2				PACSIN3
SERINC2	SYT9				GLCCI1
DHX16	RGS16				SMARCD2
FAM160B2	SLC29A1				ATP5J2-PTCD1
SEC13	NHLH2				KDM3A
DPP7	MICU3				SNAI1
UBE2B	TDP2				SLC36A2
ULK4	PKLR				STX6
WDR70	SIAH3
COQ10B	TTR
IL17A	CXORF64
PPP2R2A	TTC21A
SHROOM2	IFNLR1
TMEM14A	ALDH1A1
CDH7	SDSL
GABRA4	ATP13A4
RORB	EBF3
FAM133B	SLC1A6
CD3EAP	DNAH9
TBC1D10A	TARM1
RNF141	PPM1J
CSMD1	FXYD1
HSPA1L	AAR2
OSGEP	TEX261
ZBTB2	SLC41A3
ZNF697	KIF12
FOSB	MAPKAP1
CHST7	NDUFAF1
RAB3B	CREB3L3
SRPX2	TBRG4
CYLD	TNK1
NPY	EDEM1
IL1RAPL1	ALKBH3
NPTX2	CYB561D2
KCNK2	BCS1L
DRC1	ATG7
GPR88	HCK
RASD2	FABP5
ACTN4	MMP9
CTGF	RPS13
RBP4	TMEM14C
TWF2	LIM2
IGFBP6	TMEM205
ABL2	ALDH18A1
ACAP2	F3
SAMD12	AEBP1
TMEM151A	CP
ARF3	SERPINH1
FAM105A	TSPAN8
USP46	COL1A1
B3GALT2	FGF13
IER5	MMEL1
VOPP1	SLC4A9
RGS12	RASSF4
BCL11B	COPRS
CRYM	NKRF
FZD3	TTBK2
GDA	ESRRG
HS2ST1	P2RX5
NPAS2	CYP27A1
SP3	PRR5L
ENOPH1	KANK4
CCSAP	MRAP2
DDN	ACAD11
PCDHGC5	PHF20
SOWAHA	KIFC3
TRIM11	CLGN
XKR4	EAF1
DUSP6	EIF1B
SYT16	MRPL10
THRB	NOL7
SIDT1	VEPH1
PKNOX2	MIF
PCSK5	BTD
GABRD	CIAO1
MAN1A2	LHX5
PTPRJ	CREB3L1
MAP3K5	WNT2B
DAPK1	HCRTR1
KCTD16	CSTB
EPHA4	GGACT
ARHGAP20	PIGT
SYT14	YARS
PTEN	KIF5B
DUSP18	KLHL24
SLC16A2	UBLCP1
ZDHHC7	SLC34A1
MFGE8	UFC1
TWIST1	EHD4
ZDHHC8	PPP2R2B
LGALSL	LDHD
MICAL2	SCAND1
FRRS1L	TNS1
LMTK2	PCOLCE2
FIBCD1	ITPKB
ZBTB16	IRX2
PCLO	SFXN4
ARL4D	RCAN3
LZTS1	FHDC1
CACNG3	RAB37
EEPD1	GRID2IP
FAM26F	GSS
CDK19	LATS2
MAFB	PLCB3
REM2	ODF3L2
TMEM88	DCN
ZBED3	CARS
FAM124A	ACSBG1
PAK6	PCSK6
HIVEP3	PLEKHD1
BMP3	PAPPA2
CCKBR	INPP4B
EXTL1	REEP4
FHL2	AARSD1
INTS7	USE1
HS3ST2	GLRA3
CTNNA2	NGB
ADCY1	NTS
SEL1L3	GABRG1
DUSP5	GABRQ
ID2	GPX3
SKI	GRB10
C9ORF41	WRB
BBIP1	GAL
METTL23	VAT1
WASF2	AHCY
JPH1	ALDH4A1
PADI3	AMIGO2
POLR2E	CBLN4
ZNF613	SDC2
C17ORF59	TH
SH3RF3	ARHGEF40
TMEM196	COL15A1
CHMP7	F2R
FGFR1OP2	GALNT1
POP5	PRKRA
KLHL20	LMAN2L
BCL2L15	AUP1
FAM35A	EIF3M
IER5L	GAST
RPS19BP1	RNPC3
GPR158	UGT1A3
HECW2	HAUS8
NECAB3	RAB27A
CDC26	SIRT3
HKDC1	C19ORF47
PACSIN3	MED27
GLCCI1	NOL11
SYT12	SLMO2
ATP5J2-PTCD1	CPNE2
KIAA1217	RNH1
MTERF2	PHACTR2
ATP2B4	TRPM3
CDH10	PRKCD
FAT3	OTX2
NLGN1	C11ORF53
CYB5A	BID
PAMR1	DUOXA1
RASGRP2	ZFYVE19
RGS9	LAMB2
ATF7IP	TMEM176A
CLP1	KIAA0020
KDM3A	POU2AF1
SNAI1	ARRDC1
COCH	COQ7
MYO1B	RAB3IL1
IL34	CBWD1
LANCL2	EXOSC3
	CISD2
	FBXL4
	EMC9
	LGALS8
	COL9A1
	MMP15
	MMAA
	RHBDF2
	SIGMAR1
	SIGLEC9
	TAF13
	TAT
	WDR18
	PPCS
	MRPS35
	MYO1C
	P4HA2
	CMBL
	ENTPD6
	SERPINF1
	SLIT2
	DEGS1
	FAM134B
	RWDD2A
	PRDX6
	TSPAN33
	RAB9B
